# DDX3 depletion represses translation of mRNAs with complex 5′ UTRs

**DOI:** 10.1101/589218

**Authors:** Lorenzo Calviello, Srivats Venkataramanan, Karol J. Rogowski, Emanuel Wyler, Kevin Wilkins, Malvika Tejura, Bao Thai, Jacek Krol, Witold Filipowicz, Markus Landthaler, Stephen N. Floor

**Affiliations:** Department of Cell and Tissue Biology, University of California, San Francisco, San Francisco, California, USA, 94143; Berlin Institute for Medical Systems Biology, Max-Delbrück-Center for Molecular Medicine in the Helmholtz Association, 13125, Berlin, Germany; Institute of Molecular and Clinical Ophthalmology Basel, Basel, Switzerland; Friedrich Miescher Institute for Biomedical Research, Basel, Switzerland; IRI Life Sciences, Institute für Biologie, Humboldt Universität zu Berlin, Philippstraße 13, 10115, Berlin, Germany; Helen Diller Family Comprehensive Cancer Center, University of California, San Francisco, San Francisco, California, USA, 94143

**Keywords:** translational control, DEAD-box proteins, RNA, PAR-CLIP, ribosome profiling, post-transcriptional control

## Abstract

DDX3 is an RNA chaperone of the DEAD-box family that regulates translation. Ded1, the yeast ortholog of DDX3, is a global regulator of translation, whereas DDX3 is thought to preferentially affect a subset of mRNAs. However, the set of mRNAs that are regulated by DDX3 are unknown, along with the relationship between DDX3 binding and activity. Here, we use ribosome profiling, RNA-seq, and PAR-CLIP to define the set of mRNAs that are regulated by DDX3 in human cells. We find that while DDX3 binds highly expressed mRNAs, depletion of DDX3 particularly affects the translation of a small subset of the transcriptome. We further find that DDX3 binds a site on helix 16 of the human ribosome, placing it immediately adjacent to the mRNA entry channel. Translation changes caused by depleting DDX3 levels or expressing an inactive point mutation are different, consistent with different association of these genetic variant types with disease. Taken together, this work defines the subset of the transcriptome that is responsive to DDX3 inhibition, with relevance for basic biology and disease states where DDX3 is altered.
