## Supplementary material for "DDX3 depletion represses translation of mRNAs with complex 5′ UTRs": Table S3

initial	trimmed	bef_rRNA	aft_rRNA	mapped	mRNA	mRNA_uniq	sample
51469540	51469540	51469540	50935084	50441160	30845177	27001417	RNA_ctrl_rep1
110890909	110890909	110890909	109850748	108732015	64544098	56598859	RNA_ctrl_rep2
94286596	94286596	94286596	93099058	92325398	56414126	49284707	RNA_siDDX3_rep1
100029095	100029095	100029095	98887730	97981298	59369276	51817585	RNA_siDDX3_rep2
35652812	35652812	35652812	35379106	34529153	11983165	11216536	DMSO_HCT116_rep1_rna
27575145	27575145	27575145	27249397	26574492	8957108	8359827	DMSO_HCT116_rep2_rna
24760629	24760629	24760629	24281102	23565546	8133227	7631585	IAA_HCT116_rep1_rna
26402656	26402656	26402656	26154276	25356600	8608606	8080296	IAA_HCT116_rep2_rna
22320358	22320358	22320358	22118683	21330030	7710942	7248127	IAA3XR326H_HCT116_rep1_rna
41523495	41523495	41523495	41105638	39922564	14549404	13665709	IAA3XR326H_HCT116_rep2_rna
23646301	23646301	23646301	23391721	22678971	8239897	7742815	IAA3XWT_HCT116_rep1_rna
27784719	27784719	27784719	27530658	26623724	9854446	9278383	IAA3XWT_HCT116_rep2_rna
40798612	40299414	16430337	8345959	8059820	3967259	3436725	DMSO_HCT116_rep1_ribo
29367067	29059935	12459421	5980402	5791984	2946411	2558196	DMSO_HCT116_rep2_ribo
29435952	29130722	13205093	6542321	5934248	1976738	1686454	IAA_HCT116_rep1_ribo
32035566	31627310	14744838	7695929	6954977	2104291	1785111	IAA_HCT116_rep2_ribo
39545088	39194676	14711667	5529351	5201650	1728743	1470798	IAA3XR326H_HCT116_rep1_ribo
28697275	28220286	11529924	4381043	4084918	1206913	1024962	IAA3XR326H_HCT116_rep2_ribo
28335830	27849196	12382751	4883272	4565494	1505176	1276300	IAA3XWT_HCT116_rep1_ribo
27264821	26651238	12273322	5279192	4939862	1415172	1190751	IAA3XWT_HCT116_rep2_ribo
39023290	39023290	39023290	28710512	21559935	15079120	12929569	RP_ctrl_rep1
33890402	33890402	33890402	26200362	21030231	14914315	12750356	RP_ctrl_rep2
38065174	38065174	38065174	28826832	24022947	16859681	14336121	RP_siDDX3_rep1
37712389	37712389	37712389	32138118	22596433	15067272	12567092	RP_siDDX3_rep2
16584583	16533618	4526631	3518876	2633617	362586	275128	PAR_CLIP_rep1
16991016	16936697	3196331	2491371	1863334	259869	199613	PAR_CLIP_rep2
